# The 3D genome of pediatric B-cell precursor acute lymphoblastic leukemia

**DOI:** 10.1101/2025.07.22.666073

**Authors:** Larissa H Moura-Castro, Efe Aydın, Gladys Telliam Dushime, Eleanor L Woodward, Anders Castor, Rebeqa Gunnarsson, Henrik Lilljebjörn, Linda Olsson-Arvidsson, Thoas Fioretos, Bertil Johansson, Marcus Järås, Anna K Hagström-Andersson, Minjun Yang, Kajsa Paulsson

## Abstract

Whereas the molecular pathogenesis of childhood B-cell precursor acute lymphoblastic leukemia (BCP ALL) has been studied extensively, its 3D chromatin landscape – of vast importance for gene regulation – remains poorly explored. Here, we applied Micro-C, a high-resolution variant of Hi-C, to 35 primary pediatric BCP ALL cases, spanning all major genetic subtypes. We present a complete view of the chromatin interaction landscape in childhood ALL, with resolutions reaching up to 5 kb in individual samples and 1 kb in the aggregated dataset. Somatic genetic aberrations – including fusion genes, aneuploidy, and structural variants – were found to profoundly reshape the 3D genome organization, impacting chromatin compartmentalization (A/B), topologically associating domain (TAD) architecture, and regulatory element positioning. Notably, chromosomal gains were associated with weakened TAD boundaries and widespread gene dysregulation. In addition, our analysis identified over 25,000 chromatin loops anchored at regulatory elements—e.g., enhancer–promoter loops—regulating the expression of more than 10,000 protein-coding genes. Among these, we highlight regulatory loops that drive gene expression differences between BCP ALL subtypes in the absence of concurrent somatic genetic aberrations, including the known driver genes *HOXA9, FLT3, TP53, CD44, IKZF1, ERG,* and *XBP1*. Taken together, our study gives unprecedented insights into chromatin organization and gene regulation in the leukemogenesis of BCP ALL.
