## Supplementary table 1 for "The 3D genome of pediatric B-cell precursor acute lymphoblastic leukemia"

### Sheet: Sheet1
Supplementary table 1. Patient information including clinical data, supporting data availability and inclusion in previous publications.
Subtype	Case	Sex/Age	Karyotype	WGS	SNP array	scWGS	RNA-seq	Olsson et al. 2018*	Yang et al. 2019*	Moura-Castro et al. 2021*	Woodward et al. 2023*	Gunnarsson et al. 2025*
BCR::ABL1	BA_1	F/3	51,XX,+X,+4,t(9;22)(q34;q11),+14,+14,+21/52,idem,+der(22)t(9;22)(q34;q11)		y		y
BCR::ABL1	BA_2	M/6	48,XY,+4,t(9;22)(q34;q11)+der(22)t(9;22)(q34;q11)		y		y	Case 245
BCR::ABL1	BA_3	M/17	45,XY,-7,t(9;22)(q34;q11)				y
B-other	B-other	M/15	50,XY,+X,+14,+21,+21	y			y	Case 130				Case 83
DUX4-rearranged	DUX4-r_1	F/9	46,XX	y	y		y					Case 76
DUX4-rearranged	DUX4-r_2	M/13	46,XY,t(4;14)(q35;q32)		y		y
ETV6::RUNX1	ER_1	M/4	46,XY,del(9)(p13p13),del(12)(p11),t(12;21)(p13;q22)	y	y		y	Case 284		ETV6/RUNX1_26		Case 34
ETV6::RUNX1	ER_2	M/6	47,XY,dup(5)(p15p12),del(6)(q14q27),del(8)(p11),dup(11)(q24q25),del(12)(p13p12),t(12;21)(p13;q22),+der(21)t(12;21)(p13;q22)	y	y		y			ETV6/RUNX1_31		Case 39
ETV6::RUNX1	ER_3	M/5	46,XY,del(9)(p13p13),t(12;21)(p13;q22)	y	y		y	Case 292		ETV6/RUNX1_9		Case 36
ETV6::RUNX1	ER_4	M/1	46,XY,t(12;21)(p13;q22)	y	y		y					Case 24
ETV6::RUNX1	ER_5	M/3	46,XY,dup(3)(q29q29),del(12)(p12),t(12;21)(p13;q22)	y	y		y
ETV6::RUNX1	ER_6	F/1	46,XX,dup(10)(p15p12),del(12)(p11),t(12;21)(p13;q22)	y	y		y
ETV6::RUNX1	ER_7	F/3	46,XX,t(12;21)(p13;q22)		y		y
ETV6::RUNX1	ER_8	M/3	47,Y,dup(X)(q25q28),del(3)(q26),dup(7)(q34q36),del(11)(q14),der(12)t(12;21)(p13;q22)del(12)(p13p13),t(12;21)(p13;q22),+der(21)t(12;21)		y		y
High hyperdiploid	HeH_1	M/2	56,XY,+X,+Y,+4,t(?5;9)(q?;p21),+6,del(9)(p13p13),+10,+14,+17,+18,+21,+22	y	y		y	Case 68	HeH_19	HeH_1		Case 3
High hyperdiploid	HeH_2	M/1	55,XY,+X,+4,+6,+14,+17,+18,+21,+21,+22	y	y		y	Case 76	HeH_37			Case 2
High hyperdiploid	HeH_3	M/2	63,XXY,+Y,-1,-2,-3,der(5)t(1;5)(q12;q21),-7,-13,+14,-15,-16,-19,-20,+21		y		y	Case 104	HeH_11	HeH_23
High hyperdiploid	HeH_4	M/3	56,XY,+X,dup(1)(q21q41),+4,+6,+8,+10,+14,+17,+18,+21,+21	y	y	y	y		HeH_5	HeH_14	Case 7	Case 6
High hyperdiploid	HeH_5	M/5	54,XY,+X,+4,+6,+9,+10,+18,+21,+21	y	y	y	y				Case 1	Case 15
High hyperdiploid	HeH_6	M/5	57,XY,+X,+del(5)(q23),+6,del(7)(q34),+10,+dup(14)(q11q22),+del(16)(p13),+17,+18,+21,+21,+mar	y	y	y	y				Case 3	Case 16
High hyperdiploid	HeH_7	M/3	66,XXY,-1,dup(1)(q21q44)x2,-2,-7,+10,-13,del(13)(q21q31),+14,-15,+16,del(16)(p12)x2,+18,-19,-20,+21,-22	y	y	y	y				Case 2	Case 10
High hyperdiploid	HeH_8	M/8	51,XY,+X,+4,+14,+21,+21	y	y	y	y				Case 4	Case 19
High hyperdiploid	HeH_9	F/3	56,XX,+X,+X,der(3)t(3;6)(q29;q22),+4,+8,+10,+14,+17,+18,+21,+21	y	y	y	y				Case 8	Case 11
High hyperdiploid	HeH_10	F/5	54,XX,+X,+4,+6,+14,+17,+18,+21,+21	y	y	y	y				Case 6	Case 13
High hyperdiploid	HeH_11	M/13	56,XY,+X,+4,+4,+8,+14,+17,+18,+21c,+21,+21	y	y	y	y				Case 9	Case 22
High hyperdiploid	HeH_12	F/15	55,XX,+X,dup(1)(q21q32),+4,+9,+10,+14,+17,+18,+21c,+21	y	y		y
High hyperdiploid	HeH_13	F/5	57,XX,+X,+3,+6,+8,+10,+14,+14,+17,+18,der(19)t(1;19)(q24;p13),+21,+21/58,idem,+mar		y		y
High hyperdiploid	HeH_14	F/2	55,XX,+X,dup(1)(q21q42),+4,+6,+10,+14,+17,+18,+21,+21		y		y
Intrachromosomal amplification of chromosome 21	iAMP21	F/8	46,XX,qdp(21)(q22q22)				y
KMT2A-rearranged	KMT2A-r	F/16	46,XX,t(4;11)(q21;q23)		y		y
Mixed phenotype acute leukemia	MPAL	M/2	78,XX,+X,-Y,+1,+4,+6,+7,+8,-9,+13,+15,del(17)(p11),+18,+20,+21		y		y
Near haploid	Near-haploid	M/6	27,X,+Y,+9,+14,+21/54,idemx2		y		y
TCF3::PBX1	TP_1	F/3	45,XX,del(6)(q12),idic(9)(p11),-13,der(19)t(1;19)(q23;p13)		y		y	Case 263
TCF3::PBX1	TP_2	M/14	46,XY,der(19)t(1;19)(q23;p13)	y	y		y	Case 203				Case 55
TCF3::PBX1	TP_3	F/1	46,XX,der(19)t(1;19)(q23;p13)/46,idem,idic(9)(p13)		y		y
TCF3::PBX1	TP_4	F/7	46,XX,der(19)t(1;19)(q23;p13)		y		y
TCF3::PBX1	Remission	M/11	46,XY				y
BA: BCR::ABL1; DUX4-r: DUX4-rearranged; ER: ETV6::RUNX1; HeH: high hyperdiploid; iAMP21: intrachromosomal amplification of chromosome 21; KTMT2A-r: KMT2A-rearranged; MPAL: mixed phenotype acute leukemia; RNA-seq: RNA sequencing; SNP: single nucleotide polymorphism array; scWGS: single-cell whole-genome sequencing; TP: TCF3::PBX1; WGS: whole-genome sequencing.
*Data from the case have previously been published in Olsson et al., 2018 (PMID: 30203896); Yang et al., 2019 (PMID: 30645970); Moura-Castro et al., 2021 (PMID: 33368842); Woodward et al., 2023 (PMID: 36966135); Gunnarsson et al., 2025 (PMID: 40395431).
