## Supplementary table 2 for "The 3D genome of pediatric B-cell precursor acute lymphoblastic leukemia"

### Sheet: Sheet1
Supplementary table 2. Micro-C sequencing metrics and information regarding cluster classification, A/B compartments, topologically associating domains (TADs) and loops.
Case	Cluster by A/B compartment**	Cluster by TAD score***	Raw reads	Unique reads	Informative reads	Number of compartment A bins	Number of compartment B bins	Number of TAD (25 kb)	TAD size	TAD boundary score (25 kb)	Number of loops (10 kb)	Loops score (10 kb)	Number of neoTADs	Number of neoloops
BA_1	cluster1	cluster1	3252967146	1893971526	877773766	2430	3391	4289	357620	0.502124	31392	0.360266	1	17
BA_2	cluster1	*	2789646253	2789646253	430343471	2457	3362	4095	368095	0.504345	31798	0.375056	2	38
BA_3	cluster3	*	2509027763	2509027763	496150850	2401	3420	4316	349860	0.494479	29122	0.335979	4	9
B-other	cluster1	cluster1	2893960141	2893960141	869156591	2528	3293	4511	337975	0.507607	31289	0.280732	0	22
DUX4-r_1	cluster3	*	3088074932	1806633775	756033734	2457	3364	4515	337280	0.50393	30760	0.310237	1	8
DUX4-r_2	cluster2	cluster2	3197111700	1840862876	853621968	2326	3495	4773	321251	0.528313	33189	0.347398	2	26
ER_1	cluster2	cluster2	2584385398	1456504946	686601175	2395	3426	4710	323938	0.515897	32329	0.337947	0	25
ER_2	cluster2	cluster2	2583499068	1471796379	699865510	2167	3654	4352	348268	0.501019	32518	0.291732	2	8
ER_3	cluster2	cluster2	3245409867	1723073352	843911187	2450	3371	4743	324070	0.521149	32511	0.345865	2	61
ER_4	cluster2	cluster2	3145995642	1683352552	704267302	2368	3453	4466	340877	0.518178	30364	0.336527	3	58
ER_5	cluster2	cluster2	3216490138	1863113902	814747103	2376	3445	4491	339843	0.519759	31221	0.353075	2	52
ER_6	cluster2	cluster2	3187925056	1831048600	813688784	2375	3445	4318	353613	0.521695	31753	0.332198	2	37
ER_7	cluster2	cluster2	3155952155	1700475609	789293016	2208	3613	4666	327570	0.514407	31970	0.336742	2	39
ER_8	cluster2	cluster2	3139985827	1739327373	789543846	2546	3275	4703	324728	0.518833	32326	0.321319	3	51
HeH_1	cluster1	cluster1	2487003571	1435150273	743560175	2448	3373	4011	378580	0.499741	30489	0.315068	2	5
HeH_2	cluster1	cluster1	3435964463	1676018142	730536440	2589	3231	4089	372249	0.498854	28954	0.350098	0	9
HeH_3	cluster1	cluster1	2418493723	1688044922	820154960	2561	3260	4235	360075	0.48045	30316	0.249581	0	0
HeH_4	cluster1	cluster1	2675180143	1335757656	641792659	2424	3397	3614	416380	0.437008	25264	0.226692	0	1
HeH_5	cluster1	cluster1	2603137598	1158892695	479554999	2493	3328	4020	376594	0.482018	29168	0.332119	0	0
HeH_6	cluster1	cluster1	2663136531	1376775275	696110113	2354	3467	4068	374782	0.487548	30850	0.339423	2	22
HeH_7	cluster1	cluster1	5567505350	1775465046	653854731	2774	3047	4348	349213	0.494926	26508	0.327166	1	0
HeH_8	cluster1	cluster1	2590191824	1337827374	687075067	2581	3240	4080	374027	0.500108	32254	0.303247	0	0
HeH_9	cluster1	cluster1	4914854318	734453622	325653275	2694	3127	3083	483161	0.424092	27343	0.286324	1	1
HeH_10	cluster1	cluster1	2388265579	978173438	461629907	2565	3255	3949	386310	0.477049	31345	0.318562	0	0
HeH_11	cluster1	cluster1	3402492360	1590298848	724528259	2486	3335	4223	363005	0.497848	30773	0.374651	1	14
HeH_12	cluster1	cluster1	2492138023	880753337	442895953	2450	3360	3823	393165	0.4689	31279	0.311301	0	2
HeH_13	cluster1	cluster1	2472362051	657438002	339941849	2567	3241	3931	386002	0.45675	32005	0.302696	1	2
HeH_14	cluster1	cluster1	3332199800	1748591814	731986612	2368	3451	3907	387551	0.490437	28246	0.355934	0	27
iAMP21	cluster2	*	2607584621	1386971800	670857771	2230	3591	4807	319222	0.508582	32295	0.376025	24	135
KMT2A-r	*	*	3373520678	1532896329	618279229	2744	3076	4318	353720	0.500077	27577	0.328327	3	24
Near-haploid	cluster1	cluster1	3038246176	1664603716	691531775	2676	3145	4288	357294	0.49816	30966	0.29707	0	13
TP_1	cluster3	cluster3	3240634980	1752789968	830254989	2462	3359	4428	342497	0.514102	30918	0.29312	1	6
TP_2	cluster3	cluster3	3229405003	1604631313	733475709	2404	3417	4222	360392	0.492624	31314	0.318933	1	3
TP_3	cluster3	cluster3	3146575364	1866908547	932648320	2560	3261	4286	353868	0.500439	31320	0.321914	1	5
TP_4	cluster3	cluster3	5415023746	578738360	228677267	2543	3277	3155	467417	0.432956	27593	0.286944	1	6
MPAL	outlier	outlier	3073735156	2014168488	901498980	2450	3371	4370	348499	0.493586	29647	0.267785
Remission	outlier	outlier	2809501766	1734733090	861970022	3094	2727	3809	392028	0.462525	27986	0.185661
Pro_pre_B_cells	outlier	outlier	5158827728	144356658	44497585	2470	3349	NA	NA	NA	NA	NA
HSPC_1****			NA	285034348	119701591	2743	3069	NA	NA	NA	NA	NA
HSPC_2****			NA	274704779	147923074	2702	3110	NA	NA	NA	NA	NA
HSPC_3****			NA	344659126	174347908	2461	3350	NA	NA	NA	NA	NA
HSPC_4****			NA	269681146	136919238	2509	3304	NA	NA	NA	NA	NA
PBMC_1****			NA	282374948	144035624	2747	3065	NA	NA	NA	NA	NA
PBMC_2****			NA	358137675	146328679	2882	2931	NA	NA	NA	NA	NA
PBMC_3****			NA	382140895	143582509	2873	2940	NA	NA	NA	NA	NA
BA: BCR::ABL1; DUX4-r: DUX4-rearranged; ER: ETV6::RUNX1; HeH: high hyperdiploid; HSPC: hematopoietic stem and progenitor cell; iAMP21: intrachromosomal amplification of chromosome 21; KTMT2A-r: KMT2A-rearranged; MPAL: mixed phenotype acute leukemia; NA: not applicable; PBMC: peripheral blood mononuclear cell; TAD: topologically associating domain; TP: TCF3::PBX1.
*Uncertain cluster classification
**Clusters are based on principal component analysis (PCA) derived from A/B compartment data calculated at 500 Kb resolution. See Supplementary Figure 1.
***Clusters are based on principal component analysis (PCA) derived from TAD boundary strength score. See Figure 2A.
****Publicly available Hi-C data from Xu, J. et al. Subtype-specific 3D genome alteration in acute myeloid leukaemia. Nature 611, 387-398 (2022). PMID: 36289338.
