## Supplementary table 6 for "The 3D genome of pediatric B-cell precursor acute lymphoblastic leukemia"

### Sheet: Sheet1
Supplementary table 6. Summary of cytogenetic analyses, including analysis of sister chromatid cohesion defects and chromosome morphology scoring.
Case	No. of analyzed cells*	CMS (range 1-3)	Percentage of PCG	Severity range (PCG I - PCG IV)
BA_1	32	1.63	28.13	PCG I-III
BA_2	23	2.3	4	PCG I
BA_3	50	1.72	34	PCG I-III
B-other	14	2	0	NA
DUX4-r_1	30	2.37	0	NA
DUX4-r_2	30	2.6	3	PCG I
ER_1	30/13	1.93	15.4	PCG I
ER_2	23	2.34	4.3	PCG I
ER_3	27	2.18	7.4	PCG I
ER_4	29	1.89	10.34	PCG I-II
ER_5	30	2.3	0	NA
ER_6	29	2.2	0	NA
ER_7	31	2.09	0	NA
ER_8	27	2.1	0	NA
HeH_1	13/11	1.77	9	PCG I
HeH_3	24/22	2.13	9	PCG I
HeH_4	39	1.2	85	PCG I-IV
HeH_5	34/21	2.02	5	PCG I
HeH_6	38/20	1.9	20	PCG I
HeH_7	23/21	2.17	14	PCG I
HeH_8	39/59	1.95	8.47	PCG I-II
HeH_9	22/26	1.9	19	PCG I
HeH_10	35/21	1.8	10	PCG I
HeH_11	9/22	2	10	PCG I
HeH_12	33/27	1.93	29.6	PCG I-II
HeH_13	40/30	2.2	26.7	PCG I-II
HeH_14	34	1.67	37.5	PCG I-II
iAMP21	30	2.2	6.7	PCG I
KMT2A-r	30	1.76	0	NA
MPAL	30	2.13	20	PCG I-II
Near-haploid	27	1.88	0	NA
TP_1	31	1.5	25.8	PCG I-II
TP_2	33	2.73	0	NA
TP_3	31	2.13	6.45	PCG I
TP_4	30	1.8	26.7	PCG I-II
BA: BCR::ABL1; CMS: chromosome morphology score; DUX4-r: DUX4-rearranged; ER: ETV6::RUNX1; HeH: high hyperdiploid; iAMP21: intrachromosomal amplification of chromosome 21; KTMT2A-r: KMT2A-rearranged; MPAL: mixed phenotype acute leukemia; NA: not applicable; PCG: primary constriction gaps (as measurement of cohesion defects); TP: TCF3::PBX1.
*If analyses were carried out separately, the first number of cells corresponds to CMS and the second to PCG analysis.
