## Supplementary table 7 for "The 3D genome of pediatric B-cell precursor acute lymphoblastic leukemia"

### Sheet: Sheet1
Supplementary table 7. Results from Spearman's correlation comparing cohesin and condensin genes mRNA expression (Log2(RSEM)) to cohesion defects and chromosome morphology of leukemic samples.
Protein complex	Gene	PCG/All samples correlation coefficient (r)	PCG/All samples P-value	PCG/Only HeH samples correlation coefficient (r)	PCG/Only HeH samples P-value	PCG/Non-HeH samples correlation coefficient (r)	PCG/Non-HeH samples P-value	CMS/All samples correlation coefficient (r)	CMS/All samples P-value	CMS/Only HeH samples correlation coefficient (r)	CMS/Only HeH samples P-value	CMS/Non-HeH samples correlation coefficient (r)	CMS/Non-HeH samples P-value
Cohesin	PDS5A	-0.1426	0.414	-0.206612	0.4982	-0.201761	0.3679	-0.0213	0.8951	-0.0907841	0.768	0.072902	0.7471
Cohesin	PDS5B	-0.3861	0.02195	-0.066116	0.8301	-0.416972	0.05353	0.2702	0.1164	-0.0660248	0.8303	0.317039	0.1505
Cohesin	RAD21	-0.1362	0.4353	0.0909094	0.7677	-0.116378	0.606	0.2661	0.1224	0.0247593	0.936	0.326646	0.1379
Cohesin	SMC1A	0.06598	0.7065	0.184574	0.5461	-0.324571	0.1405	-0.146321	0.4006	0.08528	0.7818	-0.0966375	0.6688
Cohesin	SMC3	-0.1219	0.4853	0.019283	0.9501	-0.373696	0.08668	0.15112	0.3862	0.236589	0.4364	0.190449	0.3959
Cohesin	STAG1	-0.1773	0.3082	-0.15978	0.6021	-0.205269	0.3595	0.009252	0.9579	-0.0137552	0.9644	-0.0378638	0.8671
Cohesin	STAG2	0.03178	0.8561	-0.278238	0.3573	-0.112869	0.617	-0.1611	0.3553	-0.0962862	0.7543	-0.0316474	0.8888
Condensin	NCAPD2	-0.1622	0.3519	0.179064	0.5583	-0.262581	0.2378	0.1835	0.2913	0.34663	0.2459	0.114157	0.613
Condensin	NCAPD3	0.1319	0.4498	0.176309	0.5645	0.0672535	0.7662	-0.1019	0.5602	0.401651	0.1737	-0.254874	0.2523
Condensin	NCAPG	-0.1813	0.2973	-0.253445	0.4034	-0.204098	0.3623	-0.02509	0.8862	0.13205	0.6672	-0.0469059	0.8358
Condensin	NCAPG2	-0.2584	0.1339	0.049587	0.8722	-0.342116	0.1191	0.2293	0.1851	0.286108	0.3433	0.176321	0.4325
Condensin	NCAPH	-0.1579	0.3648	0.0440773	0.8863	-0.335098	0.1274	0.1123	0.5207	0.305365	0.3103	0.0785533	0.7282
Condensin	NCAPH2	-0.18664	0.283	0.308541	0.305	-0.247376	0.267	0.09518	0.5865	-0.687759	0.8233	0.0141283	0.9502
Condensin	SMC2	-0.2869	0.09465	-0.2286	0.4524	-0.370187	0.08992	0.1036	0.5537	0.195323	0.5225	0.100593	0.656
Condensin	SMC4	-0.373566	0.02707	-0.223141	0.4637	-0.312875	0.1563	0.2152	0.2145	0.23108	0.4475	0.157672	0.4834
CMS: chromosome morphology score; HeH: high hyperdiploidy; PCG: primary constriction gaps.
