## Supplementary table 9 for "The 3D genome of pediatric B-cell precursor acute lymphoblastic leukemia"

### Sheet: Sheet1
Supplementary table 9. Reactome enrichment results for genes with multiple promoter interactions found in Micro-C.
ID	Description	Gene ratio	BgRatio	P-value	P.adjust	q-value	Gene ID	Count
R-HSA-9013149	RAC1 GTPase cycle	78/1961	185/11091	4.02430419116197e-15	6.35840062203591e-12	4.8503455777689e-12	ABL2/ABR/ALS2/ARAP1/ARAP2/ARHGAP10/ARHGAP12/ARHGAP17/ARHGAP22/ARHGAP24/ARHGAP25/ARHGAP26/ARHGAP27/ARHGAP31/ARHGAP35/ARHGAP45/ARHGAP5/ARHGDIB/ARHGEF6/ARHGEF7/BAIAP2/BCR/CDC42/CDC42EP4/CHN1/CYBB/CYFIP2/DEF6/DEPDC1B/DOCK10/DOCK2/DOCK4/DOCK8/ECT2/EMD/ERBIN/FAM13B/FARP1/FERMT2/FMNL1/GARRE1/GIT1/GNA13/IQGAP1/ITGB1/KALRN/MCAM/MCF2L/MPP7/MYO9B/NCF2/NCF4/NISCH/PAK1/PIK3CA/PIK3R1/PIK3R2/PKN1/PLD1/PLEKHG1/P…	78
R-HSA-9012999	RHO GTPase cycle	144/1961	449/11091	3.05525780771209e-14	2.41365366809255e-11	1.84119483675281e-11	AAAS/ABCD3/ABL2/ABR/ACTB/ACTG1/ACTN1/AKAP12/AKAP13/ALS2/ANLN/ARAP1/ARAP2/ARHGAP10/ARHGAP12/ARHGAP17/ARHGAP18/ARHGAP19/ARHGAP22/ARHGAP24/ARHGAP25/ARHGAP26/ARHGAP27/ARHGAP31/ARHGAP35/ARHGAP45/ARHGAP5/ARHGDIB/ARHGEF2/ARHGEF6/ARHGEF7/BAIAP2/BCR/CAPZB/CDC42/CDC42EP4/CDC42SE2/CEP97/CHN1/CKB/CSK/CUL3/CYBB/CYFIP2/DAAM1/DEF6/DEPDC1B/DIAPH1/DOCK10/DOCK2/DOCK4/DOCK8/ECT2/EMC3/EMD/EPSTI1/ERBIN/FAM13B/FARP1/F…	144
R-HSA-5663202	Diseases of signal transduction by growth factor receptors and second messengers	137/1961	459/11091	4.74662959313191e-11	2.49989158571614e-08	1.90697925759159e-08	ACTB/ACTG1/ADAM17/AGO2/AGTRAP/APC/APH1B/ARRB1/ATG7/AXIN1/BAD/BCL11A/BCL2L1/BCR/CALM1/CAMK2D/CAMK2G/CASP9/CDKN1B/CLIP1/CNTRL/CPSF6/CREB1/CREBBP/CSK/CTBP1/CTBP2/CTNNB1/CUX1/DERL2/DUSP10/EGF/EIF2AK3/EP300/ERBIN/ESR2/FBXW7/FGFR1/FIP1L1/FKBP1A/FOXO3/FOXO4/FYN/GAB1/GCC2/GRB2/HDAC11/HDAC4/HDAC5/HDAC7/HHAT/IQGAP1/KANK1/KAT2A/KAT2B/KLC1/KSR1/LMNA/LRP5/LRRFIP1/MAML3/MAP2K1/MAPK8/MAPKAP1/MARK3/MDM2/MECP2/MI…	137
R-HSA-8980692	RHOA GTPase cycle	59/1961	147/11091	1.01965150135878e-10	4.02762343036718e-08	3.07237097119948e-08	AAAS/ABCD3/ABR/AKAP13/ANLN/ARAP1/ARAP2/ARHGAP10/ARHGAP18/ARHGAP19/ARHGAP22/ARHGAP24/ARHGAP26/ARHGAP31/ARHGAP35/ARHGAP45/ARHGAP5/ARHGDIB/ARHGEF2/ARHGEF7/BCR/DAAM1/DEF6/DEPDC1B/DIAPH1/DOCK2/ECT2/EMC3/ERBIN/FARP1/FMNL3/HMOX2/IQGAP1/JUP/KALRN/MCAM/MCF2L/MYO9B/OBSCN/PIK3R1/PIK3R2/PKN1/PLD1/PLEKHG5/PREX1/ROCK1/ROCK2/SRGAP1/STK10/STX5/TAGAP/TEX2/TIAM1/TJP2/TMEM87A/TMPO/TRIO/VAV1/VAV3	59
R-HSA-9013148	CDC42 GTPase cycle	59/1961	155/11091	1.19500311457242e-09	3.77620984204886e-07	2.88058645512721e-07	ABR/ARAP1/ARAP2/ARHGAP10/ARHGAP17/ARHGAP22/ARHGAP24/ARHGAP26/ARHGAP27/ARHGAP31/ARHGAP35/ARHGAP45/ARHGAP5/ARHGDIB/ARHGEF6/ARHGEF7/BAIAP2/BCR/CDC42/CDC42EP4/CDC42SE2/CHN1/DAAM1/DEF6/DEPDC1B/DOCK10/DOCK8/ECT2/FAM13B/FARP1/FGD2/FMNL1/FMNL2/FMNL3/GIT1/GNA13/IQGAP1/JUP/MCF2L/MYO9B/PAK1/PIK3R1/PIK3R2/PLD1/PLEKHG1/PREX1/RAB7A/SPATA13/SRGAP1/SRGAP2/SRGAP3/TAGAP/TIAM1/TMPO/TRIO/VAV3/WDR81/WIPF1/WIPF2	59
R-HSA-2029480	Fcgamma receptor (FCGR) dependent phagocytosis	39/1961	86/11091	2.46708254702288e-09	6.49665070716026e-07	4.95580616901965e-07	ABL1/ACTB/ACTG1/AHCYL1/ARPC1A/ARPC1B/ARPC2/BAIAP2/CD247/CDC42/CFL1/CYFIP2/ELMO1/FYN/GRB2/ITPR1/LIMK1/MYH9/MYO1C/MYO5A/MYO9B/NCKIPSD/PAK1/PIK3CA/PIK3CB/PIK3R1/PIK3R2/PLA2G6/PLCG1/PLCG2/PLD1/PRKCD/PRKCE/PTK2/SYK/VAV1/VAV3/WIPF1/WIPF2	39
R-HSA-450294	MAP kinase activation	30/1961	64/11091	6.7636624625738e-08	1.46645239245638e-05	1.11864622875587e-05	BTRC/CREB1/FBXW11/FOS/IKBKB/IRAK1/MAP2K1/MAP2K3/MAP2K4/MAP3K7/MAPK14/MAPK8/MAPKAPK2/MAPKAPK3/MEF2A/MEF2C/NFKB1/NOD1/PPP2CA/PPP2R5D/RIPK2/RPS6KA1/RPS6KA2/SKP1/TNIP2/TRAF6/UBA52/UBC/UBE2N/VRK3	30
R-HSA-9013404	RAC2 GTPase cycle	37/1961	88/11091	7.42507540484243e-08	1.46645239245638e-05	1.11864622875587e-05	ABR/ARHGAP17/ARHGAP26/ARHGAP35/BCR/CDC42/CDC42EP4/CYBB/DEF6/DEPDC1B/DOCK10/DOCK2/DOCK4/EMD/ERBIN/GARRE1/GIT1/IQGAP1/ITGB1/MCAM/MPP7/NCF2/NCF4/PAK1/PIK3CA/PIK3R1/PIK3R2/PREX1/RAB7A/RAC2/SWAP70/TAOK3/TIAM1/TMPO/TRIO/VAV1/VAV3	37
R-HSA-72203	Processing of Capped Intron-Containing Pre-mRNA	85/1961	285/11091	2.52612004262481e-07	4.21810880336756e-05	3.21767793461416e-05	AAAS/ACIN1/CACTIN/CASC3/CCDC12/CHERP/CPSF6/CWC15/CWC27/DDX42/DDX46/DHX38/DHX8/DNAJC8/EFTUD2/FIP1L1/GPATCH1/HNRNPA1/HNRNPA3/HNRNPC/HNRNPD/HNRNPF/HNRNPK/HNRNPL/HNRNPM/HNRNPU/MAGOH/MAGOHB/METTL14/MTREX/NSRP1/NUP133/NUP160/NUP205/NUP214/NUP50/NUP62/NUP88/PAPOLA/PCBP2/PCF11/POLR2A/PPIL3/PPIL4/PRCC/PRKRIP1/PRP4K/PRPF18/PRPF19/PRPF8/RBM17/RBM39/RBM5/RNPC3/SEH1L/SF1/SF3A3/SF3B2/SLU7/SNRNP200/SNRNP27/SNRN…	85
R-HSA-4420097	VEGFA-VEGFR2 Pathway	39/1961	99/11091	2.66968911605542e-07	4.21810880336756e-05	3.21767793461416e-05	ACTB/ACTG1/AHCYL1/BAIAP2/CALM1/CDC42/CTNNA1/CTNNB1/CTNND1/CYBB/CYFIP2/ELMO1/FYN/ITPR1/JUP/MAPK14/MAPKAP1/MAPKAPK2/MAPKAPK3/NCF2/NCF4/PAK1/PIK3CA/PIK3CB/PIK3R1/PIK3R2/PLCG1/PRKCB/PRKCD/PRR5/PTK2/PTK2B/PXN/RICTOR/ROCK1/ROCK2/VAV1/VAV3/VEGFA	39
R-HSA-194138	Signaling by VEGF	41/1961	108/11091	4.32280068812079e-07	5.05399016033499e-05	3.85530894975587e-05	ACTB/ACTG1/AHCYL1/BAIAP2/CALM1/CDC42/CTNNA1/CTNNB1/CTNND1/CYBB/CYFIP2/ELMO1/FLT1/FYN/ITPR1/JUP/MAPK14/MAPKAP1/MAPKAPK2/MAPKAPK3/NCF2/NCF4/NRP2/PAK1/PIK3CA/PIK3CB/PIK3R1/PIK3R2/PLCG1/PRKCB/PRKCD/PRR5/PTK2/PTK2B/PXN/RICTOR/ROCK1/ROCK2/VAV1/VAV3/VEGFA	41
R-HSA-168142	Toll Like Receptor 10 (TLR10) Cascade	38/1961	97/11091	4.47821912941075e-07	5.05399016033499e-05	3.85530894975587e-05	APP/BTRC/CASP8/CREB1/FBXW11/FOS/IKBKB/IRAK1/IRAK4/LRRC14/MAP2K1/MAP2K3/MAP2K4/MAP3K7/MAPK14/MAPK8/MAPKAPK2/MAPKAPK3/MEF2A/MEF2C/NFKB1/NFKB2/NLRC5/NOD1/PELI2/PPP2CA/PPP2R5D/RIPK2/RPS6KA1/RPS6KA2/SKP1/TNIP2/TRAF6/UBA52/UBC/UBE2N/USP14/VRK3	38
R-HSA-168176	Toll Like Receptor 5 (TLR5) Cascade	38/1961	97/11091	4.47821912941075e-07	5.05399016033499e-05	3.85530894975587e-05	APP/BTRC/CASP8/CREB1/FBXW11/FOS/IKBKB/IRAK1/IRAK4/LRRC14/MAP2K1/MAP2K3/MAP2K4/MAP3K7/MAPK14/MAPK8/MAPKAPK2/MAPKAPK3/MEF2A/MEF2C/NFKB1/NFKB2/NLRC5/NOD1/PELI2/PPP2CA/PPP2R5D/RIPK2/RPS6KA1/RPS6KA2/SKP1/TNIP2/TRAF6/UBA52/UBC/UBE2N/USP14/VRK3	38
R-HSA-975871	MyD88 cascade initiated on plasma membrane	38/1961	97/11091	4.47821912941075e-07	5.05399016033499e-05	3.85530894975587e-05	APP/BTRC/CASP8/CREB1/FBXW11/FOS/IKBKB/IRAK1/IRAK4/LRRC14/MAP2K1/MAP2K3/MAP2K4/MAP3K7/MAPK14/MAPK8/MAPKAPK2/MAPKAPK3/MEF2A/MEF2C/NFKB1/NFKB2/NLRC5/NOD1/PELI2/PPP2CA/PPP2R5D/RIPK2/RPS6KA1/RPS6KA2/SKP1/TNIP2/TRAF6/UBA52/UBC/UBE2N/USP14/VRK3	38
R-HSA-1839117	Signaling by cytosolic FGFR1 fusion mutants	13/1961	18/11091	5.62213697743967e-07	5.77920711471719e-05	4.40852241595681e-05	BCR/CNTRL/CPSF6/CUX1/GRB2/LRRFIP1/MYO18A/PIK3CA/PIK3R1/STAT3/STAT5A/STAT5B/TRIM24	13
R-HSA-9658195	Leishmania infection	55/1961	164/11091	6.21813423735393e-07	5.77920711471719e-05	4.40852241595681e-05	ABL1/ACTB/ACTG1/ADAM17/ADCY4/ADCY5/ADCY7/ADCY9/AHCYL1/APP/ARPC1A/ARPC1B/ARPC2/BAIAP2/CALM1/CD247/CDC42/CREB1/CYFIP2/DPEP2/ELMO1/FYN/GNAI1/GNAI2/GNAS/GNB1/GNB2/GNB5/GNG2/GNG5/GRB2/ITPR1/MAPK14/MAPK8/MYH9/MYO1C/MYO5A/MYO9B/NCKIPSD/NFKB1/NFKB2/P2RX4/PLCG1/PLCG2/PRKAR1A/PRKAR2B/PRKX/PSTPIP1/PTK2/RHBDF2/SYK/VAV1/VAV3/WIPF1/WIPF2	55
R-HSA-9824443	Parasitic Infection Pathways	55/1961	164/11091	6.21813423735393e-07	5.77920711471719e-05	4.40852241595681e-05	ABL1/ACTB/ACTG1/ADAM17/ADCY4/ADCY5/ADCY7/ADCY9/AHCYL1/APP/ARPC1A/ARPC1B/ARPC2/BAIAP2/CALM1/CD247/CDC42/CREB1/CYFIP2/DPEP2/ELMO1/FYN/GNAI1/GNAI2/GNAS/GNB1/GNB2/GNB5/GNG2/GNG5/GRB2/ITPR1/MAPK14/MAPK8/MYH9/MYO1C/MYO5A/MYO9B/NCKIPSD/NFKB1/NFKB2/P2RX4/PLCG1/PLCG2/PRKAR1A/PRKAR2B/PRKX/PSTPIP1/PTK2/RHBDF2/SYK/VAV1/VAV3/WIPF1/WIPF2	55
R-HSA-448424	Interleukin-17 signaling	30/1961	72/11091	1.57818873134715e-06	0.000138529899751583	0.000105674040783186	BTRC/CREB1/FBXW11/FOS/IKBKB/IRAK1/MAP2K1/MAP2K3/MAP2K4/MAP3K7/MAPK14/MAPK8/MAPKAPK2/MAPKAPK3/MEF2A/MEF2C/NFKB1/NOD1/PPP2CA/PPP2R5D/RIPK2/RPS6KA1/RPS6KA2/SKP1/TNIP2/TRAF6/UBA52/UBC/UBE2N/VRK3	30
R-HSA-9013423	RAC3 GTPase cycle	36/1961	94/11091	1.68916225484746e-06	0.000140467176982052	0.000107151843867055	ABL2/ABR/ARAP2/ARHGAP17/ARHGAP26/ARHGAP35/ARHGAP5/ARHGDIB/BAIAP2/BCR/CDC42/CYBB/DEPDC1B/DOCK10/EMD/ERBIN/FERMT2/GARRE1/GIT1/ITGB1/MCAM/MPP7/NCF2/NCF4/PAK1/PIK3R1/PIK3R2/PREX1/RAB7A/RAPGEF1/SRGAP2/SWAP70/TAOK3/TIAM1/TMPO/TRIO	36
R-HSA-72172	mRNA Splicing	66/1961	215/11091	1.82774305122189e-06	0.00014439170104653	0.000110145568086793	ACIN1/CACTIN/CASC3/CCDC12/CHERP/CWC15/CWC27/DDX42/DDX46/DHX38/DHX8/DNAJC8/EFTUD2/GPATCH1/HNRNPA1/HNRNPA3/HNRNPC/HNRNPD/HNRNPF/HNRNPK/HNRNPL/HNRNPM/HNRNPU/MAGOH/MAGOHB/MTREX/NSRP1/PCBP2/POLR2A/PPIL3/PPIL4/PRCC/PRKRIP1/PRP4K/PRPF18/PRPF19/PRPF8/RBM17/RBM39/RBM5/RNPC3/SF1/SF3A3/SF3B2/SLU7/SNRNP200/SNRNP27/SNRNP48/SNRPA/SNRPA1/SNRPD1/SNRPG/SRRM1/SRRM2/SRRT/SRSF1/SRSF10/SRSF11/SRSF5/SRSF8/TFIP11/TRA2B…	66
R-HSA-72163	mRNA Splicing - Major Pathway	64/1961	207/11091	1.99230074414561e-06	0.000149896913130956	0.000114345080303094	ACIN1/CACTIN/CASC3/CCDC12/CHERP/CWC15/CWC27/DDX42/DDX46/DHX38/DHX8/DNAJC8/EFTUD2/GPATCH1/HNRNPA1/HNRNPA3/HNRNPC/HNRNPD/HNRNPF/HNRNPK/HNRNPL/HNRNPM/HNRNPU/MAGOH/MAGOHB/MTREX/NSRP1/PCBP2/POLR2A/PPIL3/PPIL4/PRCC/PRKRIP1/PRP4K/PRPF18/PRPF19/PRPF8/RBM17/RBM39/RBM5/SF1/SF3A3/SF3B2/SLU7/SNRNP200/SNRNP27/SNRPA/SNRPA1/SNRPD1/SNRPG/SRRM1/SRRM2/SRRT/SRSF1/SRSF10/SRSF11/SRSF5/SRSF8/TFIP11/TRA2B/TXNL4A/U2AF2/…	64
R-HSA-975138	TRAF6 mediated induction of NFkB and MAP kinases upon TLR7/8 or 9 activation	38/1961	103/11091	2.56309298056229e-06	0.000177699917371453	0.000135553900992881	APP/BTRC/CASP8/CREB1/FBXW11/FOS/IKBKB/IRAK1/IRAK4/LRRC14/MAP2K1/MAP2K3/MAP2K4/MAP3K7/MAPK14/MAPK8/MAPKAPK2/MAPKAPK3/MEF2A/MEF2C/NFKB1/NFKB2/NLRC5/NOD1/PELI2/PPP2CA/PPP2R5D/RIPK2/RPS6KA1/RPS6KA2/SKP1/TNIP2/TRAF6/UBA52/UBC/UBE2N/USP14/VRK3	38
R-HSA-9006335	Signaling by Erythropoietin	15/1961	25/11091	2.68513834370669e-06	0.000177699917371453	0.000135553900992881	EPOR/GAB1/GRB2/PIK3CA/PIK3CB/PIK3CD/PIK3R1/PIK3R5/PLCG1/PLCG2/RAPGEF1/SOS1/STAT5A/STAT5B/VAV1	15
R-HSA-400253	Circadian Clock	29/1961	70/11091	2.69923925121195e-06	0.000177699917371453	0.000135553900992881	BTRC/CHD9/CPT1A/CREB1/CREBBP/CREM/CRTC3/CSNK1D/CSNK1E/DBP/EP300/HIF1A/MEF2C/MEF2D/NCOA2/NFIL3/NR3C1/PER2/PPARA/PPP1CA/PPP1CB/RAI1/RXRA/SKP1/SMARCD3/SREBF1/TBL1XR1/UBA52/UBC	29
R-HSA-3247509	Chromatin modifying enzymes	78/1961	270/11091	3.0610199402249e-06	0.000182726454961787	0.000139388268441869	ACTB/AEBP2/ARID1B/ARID4A/ARID5B/ASH1L/ASH2L/ATF7IP/ATXN7/BRD1/BRWD1/CREBBP/DMAP1/DNMT3A/EED/EHMT1/ELP3/EP300/EPC1/EZH2/GATAD2A/HCFC1/ING5/JADE1/JADE2/KANSL1/KANSL3/KAT2A/KAT2B/KAT5/KAT6A/KAT6B/KDM1A/KDM2A/KDM2B/KDM4B/KDM4C/KDM5A/KDM5B/KDM6B/KMT2A/KMT2C/KMT2D/KMT5A/KMT5B/MECOM/MORF4L1/MORF4L2/MSL2/MTA2/NCOA2/NCOR2/NFKB1/NFKB2/NSD2/NSD3/OGT/PHF21A/PRMT1/RBBP7/RUVBL1/SETD3/SETD7/SMARCA2/SMARCA4/SMAR…	78
R-HSA-4839726	Chromatin organization	78/1961	270/11091	3.0610199402249e-06	0.000182726454961787	0.000139388268441869	ACTB/AEBP2/ARID1B/ARID4A/ARID5B/ASH1L/ASH2L/ATF7IP/ATXN7/BRD1/BRWD1/CREBBP/DMAP1/DNMT3A/EED/EHMT1/ELP3/EP300/EPC1/EZH2/GATAD2A/HCFC1/ING5/JADE1/JADE2/KANSL1/KANSL3/KAT2A/KAT2B/KAT5/KAT6A/KAT6B/KDM1A/KDM2A/KDM2B/KDM4B/KDM4C/KDM5A/KDM5B/KDM6B/KMT2A/KMT2C/KMT2D/KMT5A/KMT5B/MECOM/MORF4L1/MORF4L2/MSL2/MTA2/NCOA2/NCOR2/NFKB1/NFKB2/NSD2/NSD3/OGT/PHF21A/PRMT1/RBBP7/RUVBL1/SETD3/SETD7/SMARCA2/SMARCA4/SMAR…	78
R-HSA-9013106	RHOC GTPase cycle	30/1961	74/11091	3.12254068605585e-06	0.000182726454961787	0.000139388268441869	ABCD3/ABR/AKAP13/ANLN/ARHGAP18/ARHGAP26/ARHGAP35/ARHGAP5/BCR/DAAM1/DEPDC1B/DIAPH1/ERBIN/FMNL2/FMNL3/IQGAP1/JUP/MCAM/MCF2L/MYO9B/PIK3R1/PKN1/PREX1/RHOC/ROCK1/ROCK2/STK10/STX5/TJP2/TMPO	30
R-HSA-975155	MyD88 dependent cascade initiated on endosome	38/1961	104/11091	3.35894045125023e-06	0.000189540211177691	0.000144585970551936	APP/BTRC/CASP8/CREB1/FBXW11/FOS/IKBKB/IRAK1/IRAK4/LRRC14/MAP2K1/MAP2K3/MAP2K4/MAP3K7/MAPK14/MAPK8/MAPKAPK2/MAPKAPK3/MEF2A/MEF2C/NFKB1/NFKB2/NLRC5/NOD1/PELI2/PPP2CA/PPP2R5D/RIPK2/RPS6KA1/RPS6KA2/SKP1/TNIP2/TRAF6/UBA52/UBC/UBE2N/USP14/VRK3	38
R-HSA-168181	Toll Like Receptor 7/8 (TLR7/8) Cascade	38/1961	105/11091	4.37806942637383e-06	0.000238529299781747	0.000181956061459094	APP/BTRC/CASP8/CREB1/FBXW11/FOS/IKBKB/IRAK1/IRAK4/LRRC14/MAP2K1/MAP2K3/MAP2K4/MAP3K7/MAPK14/MAPK8/MAPKAPK2/MAPKAPK3/MEF2A/MEF2C/NFKB1/NFKB2/NLRC5/NOD1/PELI2/PPP2CA/PPP2R5D/RIPK2/RPS6KA1/RPS6KA2/SKP1/TNIP2/TRAF6/UBA52/UBC/UBE2N/USP14/VRK3	38
R-HSA-2029482	Regulation of actin dynamics for phagocytic cup formation	26/1961	61/11091	4.68733661581899e-06	0.0002468663950998	0.000188315804389921	ABL1/ACTB/ACTG1/ARPC1A/ARPC1B/ARPC2/BAIAP2/CD247/CDC42/CFL1/CYFIP2/ELMO1/GRB2/LIMK1/MYH9/MYO1C/MYO5A/MYO9B/NCKIPSD/PAK1/PTK2/SYK/VAV1/VAV3/WIPF1/WIPF2	26
R-HSA-168164	Toll Like Receptor 3 (TLR3) Cascade	38/1961	106/11091	5.67627037151029e-06	0.000285689135061723	0.000217930752595385	APP/BIRC2/BTRC/CASP8/CREB1/FBXW11/FOS/IKBKB/IRAK1/LRRC14/MAP2K1/MAP2K3/MAP2K4/MAP3K7/MAPK14/MAPK8/MAPKAPK2/MAPKAPK3/MEF2A/MEF2C/NFKB1/NFKB2/NLRC5/NOD1/OPTN/PPP2CA/PPP2R5D/RIPK2/RPS6KA1/RPS6KA2/SKP1/TNIP2/TRAF6/UBA52/UBC/UBE2N/USP14/VRK3	38
R-HSA-446353	Cell-extracellular matrix interactions	12/1961	18/11091	5.83924686789108e-06	0.000285689135061723	0.000217930752595385	ACTB/ACTG1/ACTN1/ARHGEF6/FERMT2/FLNA/FLNC/ITGB1/LIMS1/PARVB/PXN/VASP	12
R-HSA-9730414	MITF-M-regulated melanocyte development	40/1961	114/11091	5.96692497280813e-06	0.000285689135061723	0.000217930752595385	ACTB/AGO2/ARID1B/ATP6V1C1/ATP6V1E1/ATP6V1G1/BCL2/CDKN2A/CREB1/CREBBP/CTNNB1/DARS1/DIAPH1/DPF1/EEF1E1/GMPR/HINT1/IARS1/KARS1/LARS1/LIG1/MARS1/MC1R/MYO5A/RPS6KA1/SIN3A/SMARCA2/SMARCA4/SMARCB1/SMARCD1/SMARCD2/SMARCD3/TBX2/TCF7/TCF7L2/TFEB/TNRC6B/TNRC6C/USF1/XPO1	40
R-HSA-5633007	Regulation of TP53 Activity	51/1961	160/11091	8.27673248874005e-06	0.00038462462741792	0.000293401198130259	ATM/ATR/BANP/BRCA1/BRD1/CCNG1/CDKN2A/DYRK2/EHMT1/EP300/GATAD2A/HIPK1/ING5/KAT5/KAT6A/KMT5A/L3MBTL1/MAPK14/MAPKAP1/MDM2/MTA2/PPP2CA/PPP2R5C/PRDM1/PRKAG2/PRR5/RAD9A/RBBP7/RBBP8/RFC2/RFFL/RICTOR/RMI2/SGK1/SMYD2/SUPT16H/TAF1/TAF12/TAF15/TAF2/TAF4/TAF5/TAF6/TBP/TOPBP1/TP53BP2/TP73/UBA52/UBC/USP2/USP7	51
R-HSA-168138	Toll Like Receptor 9 (TLR9) Cascade	38/1961	108/11091	9.39603610966029e-06	0.000424163915807522	0.000323562747234918	APP/BTRC/CASP8/CREB1/FBXW11/FOS/IKBKB/IRAK1/IRAK4/LRRC14/MAP2K1/MAP2K3/MAP2K4/MAP3K7/MAPK14/MAPK8/MAPKAPK2/MAPKAPK3/MEF2A/MEF2C/NFKB1/NFKB2/NLRC5/NOD1/PELI2/PPP2CA/PPP2R5D/RIPK2/RPS6KA1/RPS6KA2/SKP1/TNIP2/TRAF6/UBA52/UBC/UBE2N/USP14/VRK3	38
R-HSA-1980143	Signaling by NOTCH1	29/1961	74/11091	1.0023008019727e-05	0.000439898685310241	0.000335565619373902	ADAM17/APH1B/ARRB1/CREBBP/DTX1/EP300/FBXW7/HDAC11/HDAC4/HDAC5/HDAC7/HIF1A/KAT2A/KAT2B/MAML3/MIB1/MYC/NCOR2/NCSTN/NOTCH1/NUMB/PSEN1/RBPJ/SKP1/TBL1XR1/TLE1/TLE4/UBA52/UBC	29
R-HSA-193704	p75 NTR receptor-mediated signalling	35/1961	97/11091	1.11426462302671e-05	0.000475821109292489	0.000362968134670153	ABR/ADAM17/AKAP13/APH1B/ARHGEF2/ARHGEF6/ARHGEF7/BAD/ECT2/FGD2/GNA13/IKBKB/IRAK1/KALRN/LINGO1/MAPK8/MCF2L/NCSTN/NFKB1/OBSCN/PLEKHG5/PRDM4/PREX1/PSEN1/RIPK2/RTN4/SOS1/TIAM1/TRAF6/TRIO/UBA52/UBC/VAV1/VAV3/YWHAE	35
R-HSA-166058	MyD88:MAL(TIRAP) cascade initiated on plasma membrane	39/1961	113/11091	1.2135728865459e-05	0.000491652605318596	0.000375044792198396	APP/BTRC/CASP8/CREB1/FBXW11/FOS/IKBKB/IRAK1/IRAK4/LRRC14/MAP2K1/MAP2K3/MAP2K4/MAP3K7/MAPK14/MAPK8/MAPKAPK2/MAPKAPK3/MEF2A/MEF2C/NFKB1/NFKB2/NLRC5/NOD1/PELI2/PPP2CA/PPP2R5D/RIPK2/RPS6KA1/RPS6KA2/SKP1/TLR1/TNIP2/TRAF6/UBA52/UBC/UBE2N/USP14/VRK3	39
R-HSA-168188	Toll Like Receptor TLR6:TLR2 Cascade	39/1961	113/11091	1.2135728865459e-05	0.000491652605318596	0.000375044792198396	APP/BTRC/CASP8/CREB1/FBXW11/FOS/IKBKB/IRAK1/IRAK4/LRRC14/MAP2K1/MAP2K3/MAP2K4/MAP3K7/MAPK14/MAPK8/MAPKAPK2/MAPKAPK3/MEF2A/MEF2C/NFKB1/NFKB2/NLRC5/NOD1/PELI2/PPP2CA/PPP2R5D/RIPK2/RPS6KA1/RPS6KA2/SKP1/TLR1/TNIP2/TRAF6/UBA52/UBC/UBE2N/USP14/VRK3	39
R-HSA-73887	Death Receptor Signaling	49/1961	154/11091	1.30466046139151e-05	0.000515340882249646	0.000393114796919283	ABR/ADAM17/AKAP13/APH1B/ARHGEF2/ARHGEF6/ARHGEF7/BAD/BIRC2/CASP8/CYLD/ECT2/FAS/FGD2/GNA13/IKBKB/IRAK1/KALRN/LINGO1/MAP3K7/MAPK8/MAPKAPK2/MCF2L/NCSTN/NFKB1/OBSCN/OPTN/PLEKHG5/PRDM4/PREX1/PSEN1/RACK1/RBCK1/RIPK2/RTN4/SOS1/TIAM1/TNFAIP3/TRADD/TRAF6/TRIO/UBA52/UBC/ULK1/USP2/USP4/VAV1/VAV3/YWHAE	49
R-HSA-2029485	Role of phospholipids in phagocytosis	14/1961	25/11091	1.75999468444692e-05	0.000678241854006374	0.000517379695427914	AHCYL1/CD247/ITPR1/PIK3CA/PIK3CB/PIK3R1/PIK3R2/PLA2G6/PLCG1/PLCG2/PLD1/PRKCD/PRKCE/SYK	14
R-HSA-166166	MyD88-independent TLR4 cascade	38/1961	111/11091	1.92906011153854e-05	0.000708817436332768	0.000540703507395749	APP/BIRC2/BTRC/CASP8/CREB1/FBXW11/FOS/IKBKB/IRAK1/LRRC14/MAP2K1/MAP2K3/MAP2K4/MAP3K7/MAPK14/MAPK8/MAPKAPK2/MAPKAPK3/MEF2A/MEF2C/NFKB1/NFKB2/NLRC5/NOD1/OPTN/PPP2CA/PPP2R5D/RIPK2/RPS6KA1/RPS6KA2/SKP1/TNIP2/TRAF6/UBA52/UBC/UBE2N/USP14/VRK3	38
R-HSA-937061	TRIF (TICAM1)-mediated TLR4 signaling	38/1961	111/11091	1.92906011153854e-05	0.000708817436332768	0.000540703507395749	APP/BIRC2/BTRC/CASP8/CREB1/FBXW11/FOS/IKBKB/IRAK1/LRRC14/MAP2K1/MAP2K3/MAP2K4/MAP3K7/MAPK14/MAPK8/MAPKAPK2/MAPKAPK3/MEF2A/MEF2C/NFKB1/NFKB2/NLRC5/NOD1/OPTN/PPP2CA/PPP2R5D/RIPK2/RPS6KA1/RPS6KA2/SKP1/TNIP2/TRAF6/UBA52/UBC/UBE2N/USP14/VRK3	38
R-HSA-3700989	Transcriptional Regulation by TP53	95/1961	362/11091	2.3267402268714e-05	0.000805337669544504	0.000614331533396707	AGO2/APAF1/ATM/ATR/BANP/BBC3/BCL6/BID/BNIP3L/BRCA1/BRD1/CCNG1/CCNH/CCNT1/CDK12/CDK13/CDKN1B/CDKN2A/CNOT1/CNOT10/CNOT2/CNOT3/CNOT8/CREBBP/DYRK2/EHMT1/ELL/EP300/FANCC/FANCI/FAS/FOS/G6PD/GATAD2A/HIPK1/IGFBP3/ING5/KAT5/KAT6A/KMT5A/L3MBTL1/MAPK14/MAPKAP1/MDM2/MTA2/NPM1/POLR2A/PPP2CA/PPP2R5C/PRDM1/PRDX1/PRKAG2/PRMT1/PRR5/PTEN/RAD9A/RBBP7/RBBP8/RFC2/RFFL/RHEB/RICTOR/RMI2/SCO1/SESN3/SGK1/SLC38A9/SMYD2/SU…	95
R-HSA-2122947	NOTCH1 Intracellular Domain Regulates Transcription	21/1961	48/11091	2.36216224846481e-05	0.000805337669544504	0.000614331533396707	CREBBP/EP300/FBXW7/HDAC11/HDAC4/HDAC5/HDAC7/HIF1A/KAT2A/KAT2B/MAML3/MYC/NCOR2/NOTCH1/RBPJ/SKP1/TBL1XR1/TLE1/TLE4/UBA52/UBC	21
R-HSA-168179	Toll Like Receptor TLR1:TLR2 Cascade	39/1961	116/11091	2.42026266553887e-05	0.000805337669544504	0.000614331533396707	APP/BTRC/CASP8/CREB1/FBXW11/FOS/IKBKB/IRAK1/IRAK4/LRRC14/MAP2K1/MAP2K3/MAP2K4/MAP3K7/MAPK14/MAPK8/MAPKAPK2/MAPKAPK3/MEF2A/MEF2C/NFKB1/NFKB2/NLRC5/NOD1/PELI2/PPP2CA/PPP2R5D/RIPK2/RPS6KA1/RPS6KA2/SKP1/TLR1/TNIP2/TRAF6/UBA52/UBC/UBE2N/USP14/VRK3	39
R-HSA-181438	Toll Like Receptor 2 (TLR2) Cascade	39/1961	116/11091	2.42026266553887e-05	0.000805337669544504	0.000614331533396707	APP/BTRC/CASP8/CREB1/FBXW11/FOS/IKBKB/IRAK1/IRAK4/LRRC14/MAP2K1/MAP2K3/MAP2K4/MAP3K7/MAPK14/MAPK8/MAPKAPK2/MAPKAPK3/MEF2A/MEF2C/NFKB1/NFKB2/NLRC5/NOD1/PELI2/PPP2CA/PPP2R5D/RIPK2/RPS6KA1/RPS6KA2/SKP1/TLR1/TNIP2/TRAF6/UBA52/UBC/UBE2N/USP14/VRK3	39
R-HSA-9679506	SARS-CoV Infections	106/1961	414/11091	2.4887496859072e-05	0.000805337669544504	0.000614331533396707	AAAS/ANO1/AP2S1/ARID4A/ATP1B3/BCL2L1/BECN1/BRD4/CANX/CD79B/CHMP7/CREBBP/CUL3/EEF1A1/EP300/FKBP1A/FKBP4/FUT8/G3BP1/G3BP2/GATAD2A/GOLGA7/GPC1/GRB2/HLA-B/HLA-C/HNRNPA1/IFNAR2/IKBKB/IL1R1/IMPDH1/IRAK1/ISCU/ITGB1/JAK1/KDM1A/LARP1/MAN1B1/MAP3K7/MGAT1/MGAT4B/MGAT5/MTA2/NFE2L2/NFKB1/NOD1/NPM1/NR3C1/NUP133/NUP160/NUP205/NUP214/NUP50/NUP62/NUP88/PALS1/PARP16/PCBP2/PHF21A/PLCG2/PRKCSH/PRMT1/PSMC6/RB1/RBBP7/…	106
R-HSA-1169410	Antiviral mechanism by IFN-stimulated genes	47/1961	149/11091	2.49756619035954e-05	0.000805337669544504	0.000614331533396707	AAAS/ADAR/BECN1/EIF4E3/EIF4G2/EIF4G3/FAAP20/FAAP24/FANCA/FANCC/FANCE/FANCG/FLNA/FLNB/IKBKB/ILF2/ILF3/JAK1/KPNA1/MX1/MX2/NPM1/NUP133/NUP160/NUP205/NUP214/NUP50/NUP62/NUP88/OAS1/OAS3/PLCG1/PPP2CA/PRKRA/PTPN2/SEH1L/STAT3/TPR/TRIM25/TUBA1C/TUBA4A/TUBA8/TUBB3/UBA52/UBC/UBE2I/UBE2N	47
R-HSA-8953750	Transcriptional Regulation by E2F6	17/1961	35/11091	2.6939752055392e-05	0.000829047978763557	0.00063241834489292	APAF1/BRCA1/CBX5/CDC7/EED/EHMT1/EPC1/EZH2/MGA/PCGF2/PHC3/RAD51/RBBP7/RBBP8/RRM2/TFDP2/YAF2	17
R-HSA-9664407	Parasite infection	24/1961	59/11091	2.78098372623219e-05	0.000829047978763557	0.00063241834489292	ABL1/ACTB/ACTG1/ARPC1A/ARPC1B/ARPC2/BAIAP2/CD247/CDC42/CYFIP2/ELMO1/FYN/GRB2/MYH9/MYO1C/MYO5A/MYO9B/NCKIPSD/PTK2/SYK/VAV1/VAV3/WIPF1/WIPF2	24
R-HSA-9664417	Leishmania phagocytosis	24/1961	59/11091	2.78098372623219e-05	0.000829047978763557	0.00063241834489292	ABL1/ACTB/ACTG1/ARPC1A/ARPC1B/ARPC2/BAIAP2/CD247/CDC42/CYFIP2/ELMO1/FYN/GRB2/MYH9/MYO1C/MYO5A/MYO9B/NCKIPSD/PTK2/SYK/VAV1/VAV3/WIPF1/WIPF2	24
R-HSA-9664422	FCGR3A-mediated phagocytosis	24/1961	59/11091	2.78098372623219e-05	0.000829047978763557	0.00063241834489292	ABL1/ACTB/ACTG1/ARPC1A/ARPC1B/ARPC2/BAIAP2/CD247/CDC42/CYFIP2/ELMO1/FYN/GRB2/MYH9/MYO1C/MYO5A/MYO9B/NCKIPSD/PTK2/SYK/VAV1/VAV3/WIPF1/WIPF2	24
R-HSA-983695	Antigen activates B Cell Receptor (BCR) leading to generation of second messengers	16/1961	32/11091	2.94171654989361e-05	0.000860724472005908	0.000656581958991849	AHCYL1/BLK/CALM1/CD79B/FYN/GRB2/ITPR1/PIK3AP1/PIK3CD/PIK3R1/PLCG2/SH3KBP1/SOS1/STIM1/SYK/VAV1	16
R-HSA-9035034	RHOF GTPase cycle	19/1961	42/11091	3.24626871212287e-05	0.00093256446639166	0.000711383287154198	ACTB/ACTN1/AKAP12/ARHGAP12/ARHGAP5/CAPZB/DEPDC1B/DIAPH1/FARP1/LMNB1/MCAM/MTMR1/MYO9B/PIK3R1/PIK3R2/RAB7A/RHOF/SRGAP2/TMPO	19
R-HSA-9662851	Anti-inflammatory response favouring Leishmania parasite infection	29/1961	79/11091	4.27536189158454e-05	0.00118510031380765	0.00090402389027965	ADAM17/ADCY4/ADCY5/ADCY7/ADCY9/AHCYL1/CALM1/CD247/CREB1/DPEP2/FYN/GNAI1/GNAI2/GNAS/GNB1/GNB2/GNB5/GNG2/GNG5/ITPR1/MAPK14/MYH9/PLCG1/PLCG2/PRKAR1A/PRKAR2B/PRKX/RHBDF2/SYK	29
R-HSA-9664433	Leishmania parasite growth and survival	29/1961	79/11091	4.27536189158454e-05	0.00118510031380765	0.00090402389027965	ADAM17/ADCY4/ADCY5/ADCY7/ADCY9/AHCYL1/CALM1/CD247/CREB1/DPEP2/FYN/GNAI1/GNAI2/GNAS/GNB1/GNB2/GNB5/GNG2/GNG5/ITPR1/MAPK14/MYH9/PLCG1/PLCG2/PRKAR1A/PRKAR2B/PRKX/RHBDF2/SYK	29
R-HSA-9700206	Signaling by ALK in cancer	32/1961	91/11091	4.71252012026937e-05	0.0012374175451964	0.000943932770985925	AGO2/BCL11A/EIF2AK3/GCC2/GRB2/KLC1/MAPK8/MDM2/MECP2/MYH9/NPM1/PIK3CA/PIK3CB/PIK3R1/PIK3R2/PLCG1/PPFIBP1/PRKAR1A/RB1/RNF213/RRBP1/SEC31A/SKP1/STAT3/STAT5A/TNRC6C/TPM3/TPM4/TPR/UBA52/UBC/VCL	32
R-HSA-9725370	Signaling by ALK fusions and activated point mutants	32/1961	91/11091	4.71252012026937e-05	0.0012374175451964	0.000943932770985925	AGO2/BCL11A/EIF2AK3/GCC2/GRB2/KLC1/MAPK8/MDM2/MECP2/MYH9/NPM1/PIK3CA/PIK3CB/PIK3R1/PIK3R2/PLCG1/PPFIBP1/PRKAR1A/RB1/RNF213/RRBP1/SEC31A/SKP1/STAT3/STAT5A/TNRC6C/TPM3/TPM4/TPR/UBA52/UBC/VCL	32
R-HSA-168643	Nucleotide-binding domain, leucine rich repeat containing receptor (NLR) signaling pathways	23/1961	57/11091	4.73574575321691e-05	0.0012374175451964	0.000943932770985925	AIM2/APP/BCL2/BCL2L1/BIRC2/CASP8/CASP9/CYLD/IKBKB/IRAK1/MAP3K7/MAPK14/NFKB1/NFKB2/NLRP1/NOD1/PSTPIP1/RIPK2/TNFAIP3/TRAF6/UBA52/UBC/UBE2N	23
R-HSA-2871809	FCERI mediated Ca+2 mobilization	16/1961	33/11091	4.77737153525191e-05	0.0012374175451964	0.000943932770985925	AHCYL1/CALM1/GRB2/ITPR1/LCP2/NFATC1/NFATC2/NFATC3/PLCG1/PLCG2/PPP3R1/SOS1/SYK/TEC/VAV1/VAV3	16
R-HSA-9006925	Intracellular signaling by second messengers	82/1961	310/11091	6.17005908989838e-05	0.00154409668442747	0.00117787521896699	ADCY4/ADCY5/ADCY7/ADCY9/AGO2/AHCYL1/ATN1/BAD/CALM1/CAMK2D/CAMK2G/CASP9/CBX4/CDKN1B/CREB1/EED/EGF/ESR2/EZH2/FGFR1/FOXO3/FOXO4/FYN/GAB1/GATAD2A/GRB2/GRK2/HDAC5/HDAC7/IL1RAP/IRAK1/IRAK4/ITPR1/KDM1A/MAPKAP1/MDM2/MECOM/MKRN1/MTA2/NR4A1/NRG1/PDGFRA/PHC2/PHC3/PIK3AP1/PIK3CA/PIK3CB/PIK3CD/PIK3R1/PIK3R2/PIP5K1C/PLCG1/PPP2CA/PPP2R5C/PPP2R5D/PRKAR1A/PRKAR2B/PRKCD/PRKCE/PRKX/PRR5/PSMA7/PSMC6/PSMD13/PSMD6/PSM…	82
R-HSA-2644602	Signaling by NOTCH1 PEST Domain Mutants in Cancer	23/1961	58/11091	6.54775176307853e-05	0.00154409668442747	0.00117787521896699	ADAM17/APH1B/CREBBP/EP300/FBXW7/HDAC11/HDAC4/HDAC5/HDAC7/KAT2A/KAT2B/MAML3/MIB1/MYC/NCOR2/NCSTN/NOTCH1/PSEN1/RBPJ/SKP1/TBL1XR1/UBA52/UBC	23
R-HSA-2644603	Signaling by NOTCH1 in Cancer	23/1961	58/11091	6.54775176307853e-05	0.00154409668442747	0.00117787521896699	ADAM17/APH1B/CREBBP/EP300/FBXW7/HDAC11/HDAC4/HDAC5/HDAC7/KAT2A/KAT2B/MAML3/MIB1/MYC/NCOR2/NCSTN/NOTCH1/PSEN1/RBPJ/SKP1/TBL1XR1/UBA52/UBC	23
R-HSA-2644606	Constitutive Signaling by NOTCH1 PEST Domain Mutants	23/1961	58/11091	6.54775176307853e-05	0.00154409668442747	0.00117787521896699	ADAM17/APH1B/CREBBP/EP300/FBXW7/HDAC11/HDAC4/HDAC5/HDAC7/KAT2A/KAT2B/MAML3/MIB1/MYC/NCOR2/NCSTN/NOTCH1/PSEN1/RBPJ/SKP1/TBL1XR1/UBA52/UBC	23
R-HSA-2894858	Signaling by NOTCH1 HD+PEST Domain Mutants in Cancer	23/1961	58/11091	6.54775176307853e-05	0.00154409668442747	0.00117787521896699	ADAM17/APH1B/CREBBP/EP300/FBXW7/HDAC11/HDAC4/HDAC5/HDAC7/KAT2A/KAT2B/MAML3/MIB1/MYC/NCOR2/NCSTN/NOTCH1/PSEN1/RBPJ/SKP1/TBL1XR1/UBA52/UBC	23
R-HSA-2894862	Constitutive Signaling by NOTCH1 HD+PEST Domain Mutants	23/1961	58/11091	6.54775176307853e-05	0.00154409668442747	0.00117787521896699	ADAM17/APH1B/CREBBP/EP300/FBXW7/HDAC11/HDAC4/HDAC5/HDAC7/KAT2A/KAT2B/MAML3/MIB1/MYC/NCOR2/NCSTN/NOTCH1/PSEN1/RBPJ/SKP1/TBL1XR1/UBA52/UBC	23
R-HSA-2454202	Fc epsilon receptor (FCERI) signaling	42/1961	134/11091	7.77792735139143e-05	0.00180722429635272	0.00137859548256087	AHCYL1/BTRC/CALM1/FBXW11/FOS/FYN/GRB2/IKBKB/ITPR1/LAT2/LCP2/MALT1/MAP2K4/MAP3K7/MAPK8/NFATC1/NFATC2/NFATC3/NFKB1/PAK1/PIK3CA/PIK3CB/PIK3R1/PIK3R2/PLCG1/PLCG2/PPP3R1/PSMA7/PSMC6/PSMD13/PSMD6/PSMD9/SKP1/SOS1/SYK/TEC/TRAF6/UBA52/UBC/UBE2N/VAV1/VAV3	42
R-HSA-109606	Intrinsic Pathway for Apoptosis	22/1961	55/11091	8.04964601488555e-05	0.00184161458212487	0.00140482924485875	APAF1/BAD/BBC3/BCL2/BCL2L1/BID/CARD8/CASP8/CASP9/CDKN2A/GSDME/MAPK8/PPP3CC/PPP3R1/STAT3/TFDP2/TP53BP2/TP73/UACA/YWHAE/YWHAH/YWHAZ	22
R-HSA-166016	Toll Like Receptor 4 (TLR4) Cascade	45/1961	147/11091	8.26652074255468e-05	0.00184161458212487	0.00140482924485875	APP/BIRC2/BTRC/CASP8/CREB1/DNM1/DNM2/FBXW11/FOS/IKBKB/IRAK1/IRAK4/ITGB2/LRRC14/MAP2K1/MAP2K3/MAP2K4/MAP3K7/MAPK14/MAPK8/MAPKAPK2/MAPKAPK3/MEF2A/MEF2C/NFKB1/NFKB2/NLRC5/NOD1/OPTN/PELI2/PLCG2/PPP2CA/PPP2R5D/RIPK2/RPS6KA1/RPS6KA2/SKP1/TLR1/TNIP2/TRAF6/UBA52/UBC/UBE2N/USP14/VRK3	45
R-HSA-5684264	MAP3K8 (TPL2)-dependent MAPK1/3 activation	10/1961	16/11091	8.27560983106746e-05	0.00184161458212487	0.00140482924485875	BTRC/FBXW11/IKBKB/MAP2K1/MAP2K4/NFKB1/SKP1/TNIP2/UBA52/UBC	10
R-HSA-512988	Interleukin-3, Interleukin-5 and GM-CSF signaling	20/1961	48/11091	8.55369887385008e-05	0.0018770616973171	0.00143186918283017	FYN/GRB2/INPP5D/INPPL1/JAK1/PIK3CA/PIK3CB/PIK3CD/PIK3R1/PIK3R2/RAPGEF1/SOS1/STAT5A/STAT5B/SYK/TEC/UBA52/UBC/VAV1/YWHAZ	20
R-HSA-9856651	MITF-M-dependent gene expression	29/1961	82/11091	9.34935376919255e-05	0.00199730640343098	0.00152359482473583	ACTB/AGO2/ARID1B/ATP6V1C1/ATP6V1E1/ATP6V1G1/BCL2/CDKN2A/CREB1/CTNNB1/DIAPH1/DPF1/GMPR/HINT1/LIG1/MYO5A/SIN3A/SMARCA2/SMARCA4/SMARCB1/SMARCD1/SMARCD2/SMARCD3/TBX2/TCF7/TCF7L2/TNRC6B/TNRC6C/USF1	29
R-HSA-9818030	NFE2L2 regulating tumorigenic genes	8/1961	11/11091	9.35447302872739e-05	0.00199730640343098	0.00152359482473583	BCL2/BCL2L1/CREBBP/EGF/EP300/NFE2L2/NOTCH1/SP1	8
R-HSA-111465	Apoptotic cleavage of cellular proteins	17/1961	38/11091	9.99320866494556e-05	0.00206843359766073	0.00157785241127351	ACIN1/APC/BIRC2/CASP8/CTNNB1/DBNL/GSN/LMNA/LMNB1/PLEC/PRKCD/PTK2/ROCK1/SATB1/STK24/TJP2/VIM	17
R-HSA-5655302	Signaling by FGFR1 in disease	17/1961	38/11091	9.99320866494556e-05	0.00206843359766073	0.00157785241127351	BCR/CNTRL/CPSF6/CUX1/FGFR1/GAB1/GRB2/LRRFIP1/MYO18A/PIK3CA/PIK3R1/PLCG1/SOS1/STAT3/STAT5A/STAT5B/TRIM24	17
R-HSA-912631	Regulation of signaling by CBL	12/1961	22/11091	0.000100803409506251	0.00206843359766073	0.00157785241127351	FYN/GRB2/PIK3CA/PIK3CB/PIK3CD/PIK3R1/PIK3R2/RAPGEF1/SYK/UBA52/UBC/VAV1	12
R-HSA-3108232	SUMO E3 ligases SUMOylate target proteins	53/1961	183/11091	0.000104874860455233	0.00212438819896498	0.001620535967898	AAAS/BRCA1/CBX4/CBX5/CDKN2A/CREBBP/CTBP1/DNMT3A/DNMT3B/EP300/HDAC4/HDAC7/HNRNPC/HNRNPK/MDM2/MRTFA/NCOA2/NCOR2/NFKB2/NPM1/NR1H2/NR3C1/NR4A2/NSMCE1/NUP133/NUP160/NUP205/NUP214/NUP50/NUP62/NUP88/PARP1/PCGF2/PHC2/PHC3/PPARA/RAD21/RARA/RXRA/SAFB/SATB1/SEH1L/SIN3A/SMC3/THRA/TOP1/TOP2A/TP53BP1/TPR/TRIM28/UBE2I/UHRF2/ZNF131	53
R-HSA-3769402	Deactivation of the beta-catenin transactivating complex	18/1961	42/11091	0.000124166703797677	0.00248333407595355	0.00189434877879201	APC/ASH2L/BCL9/BCL9L/BTRC/CHD8/CTBP1/CTNNB1/KMT2D/SOX6/TCF7/TCF7L2/TLE1/TLE4/UBA52/UBC/XPO1/YWHAZ	18
R-HSA-195258	RHO GTPase Effectors	84/1961	326/11091	0.000134357239177745	0.00265355547376046	0.00202419787971734	ABL1/ACTB/ACTG1/ARPC1A/ARPC1B/ARPC2/BAIAP2/BUB1/BUB1B/CALM1/CDC42/CDKN1B/CENPM/CFL1/CKAP5/CLASP1/CLASP2/CLIP1/CTNNA1/CTNNB1/CYBB/CYFIP2/DAAM1/DIAPH1/DLG4/DYNC1H1/DYNC1LI2/EVL/FLNA/FMNL1/FMNL2/FMNL3/GRB2/H3-3A/IQGAP1/ITGB1/KDM1A/KDM4C/KIF2A/KLC1/KLC4/LIMK1/LIMK2/MAD1L1/MAPK14/MRTFA/MYH9/MYLK/NCF2/NCF4/NCKIPSD/NCOA2/NDE1/NDEL1/NUP133/NUP160/PAFAH1B1/PAK1/PKN1/PPP1CB/PPP2CA/PPP2R5C/PPP2R5D/PRKCB/PRK…	84
R-HSA-983705	Signaling by the B Cell Receptor (BCR)	36/1961	112/11091	0.000139905074317777	0.00272901256076652	0.00208175841577459	AHCYL1/BLK/BTRC/CALM1/CD79B/FBXW11/FKBP1A/FYN/GRB2/IKBKB/ITPR1/MALT1/MAP3K7/NFATC1/NFATC2/NFATC3/NFKB1/PIK3AP1/PIK3CD/PIK3R1/PLCG2/PPP3R1/PRKCB/PSMA7/PSMC6/PSMD13/PSMD6/PSMD9/SH3KBP1/SKP1/SOS1/STIM1/SYK/UBA52/UBC/VAV1	36
R-HSA-204998	Cell death signalling via NRAGE, NRIF and NADE	27/1961	76/11091	0.000147695978670154	0.00284584934510785	0.002170884410492	ABR/AKAP13/APH1B/ARHGEF2/ARHGEF6/ARHGEF7/BAD/ECT2/FGD2/GNA13/KALRN/MAPK8/MCF2L/NCSTN/OBSCN/PLEKHG5/PREX1/PSEN1/SOS1/TIAM1/TRAF6/TRIO/UBA52/UBC/VAV1/VAV3/YWHAE	27
R-HSA-111885	Opioid Signalling	31/1961	92/11091	0.000152656068865702	0.00290598299768445	0.00221675585099846	ADCY4/ADCY5/ADCY7/ADCY9/AHCYL1/CALM1/CAMK2D/CAMK2G/CREB1/GNAI1/GNAI2/GNB1/GNB2/GNB5/GNG2/GNG5/GRK2/ITPR1/PDE4B/PDE4D/PLCB1/PLCB4/PPP1CA/PPP2CA/PPP2R5D/PPP3CC/PPP3R1/PRKAR1A/PRKAR2B/PRKCD/PRKX	31
R-HSA-168898	Toll-like Receptor Cascades	49/1961	169/11091	0.000182516447093303	0.00343304745723117	0.00261881368323097	APP/BIRC2/BTRC/CASP8/CREB1/CTSB/DNM1/DNM2/FBXW11/FOS/GSDME/IKBKB/IRAK1/IRAK4/ITGB2/LGMN/LRRC14/MAP2K1/MAP2K3/MAP2K4/MAP3K7/MAPK14/MAPK8/MAPKAPK2/MAPKAPK3/MEF2A/MEF2C/NFKB1/NFKB2/NLRC5/NOD1/OPTN/PELI2/PLCG2/PPP2CA/PPP2R5D/RIPK2/RPS6KA1/RPS6KA2/SKP1/TLR1/TNIP2/TRAF6/UBA52/UBC/UBE2N/UNC93B1/USP14/VRK3	49
R-HSA-2173789	TGF-beta receptor signaling activates SMADs	19/1961	47/11091	0.000206450493639499	0.00383755035235774	0.002927378516622	FKBP1A/ITGB1/ITGB5/ITGB6/LTBP3/LTBP4/NEDD4L/PPP1CA/PPP1CB/SMAD3/SMAD4/SMAD7/STRAP/TGFB3/UBA52/UBC/USP15/XPO1/ZFYVE9	19
R-HSA-1500931	Cell-Cell communication	45/1961	153/11091	0.000230775711912431	0.00420708562181202	0.00320926917853082	ACTB/ACTG1/ACTN1/ACTN4/ADAM19/AFDN/AGO2/ANG/ARHGEF6/CTNNA1/CTNNB1/CTNND1/FERMT2/FLNA/FLNC/FYB1/FYN/GRB2/ILF3/IQGAP1/ITGA6/ITGB1/JUP/KIRREL1/LIMS1/NECTIN1/PALS1/PARVB/PIK3CA/PIK3CB/PIK3R1/PIK3R2/PLEC/PTK2/PTK2B/PXN/SDK2/SIRPB1/SKAP2/SP1/SPTBN1/TNRC6B/TNRC6C/VASP/ZEB2	45
R-HSA-9013026	RHOB GTPase cycle	25/1961	70/11091	0.000233437435020352	0.00420708562181202	0.00320926917853082	ABR/AKAP13/ANLN/ARHGAP26/ARHGAP35/ARHGAP5/ARHGEF2/BCR/DAAM1/DEPDC1B/DIAPH1/ECT2/ERBIN/JUP/MCAM/MCF2L/MYO9B/PIK3R1/PIK3R2/PKN1/PREX1/ROCK1/ROCK2/STK10/TJP2	25
R-HSA-9673767	Signaling by PDGFRA transmembrane, juxtamembrane and kinase domain mutants	8/1961	12/11091	0.000236981405279285	0.00420708562181202	0.00320926917853082	GRB2/PDGFRA/PIK3CA/PIK3CB/PIK3R1/PIK3R2/SOS1/STAT3	8
R-HSA-9673770	Signaling by PDGFRA extracellular domain mutants	8/1961	12/11091	0.000236981405279285	0.00420708562181202	0.00320926917853082	GRB2/PDGFRA/PIK3CA/PIK3CB/PIK3R1/PIK3R2/SOS1/STAT3	8
R-HSA-109581	Apoptosis	51/1961	180/11091	0.000254015887073114	0.00444313078964686	0.00338933028257539	ACIN1/APAF1/APC/ARHGAP10/BAD/BBC3/BCL2/BCL2L1/BID/BIRC2/CARD8/CASP8/CASP9/CDKN2A/CTNNB1/DAPK1/DBNL/FAS/GSDME/GSN/KPNA1/LMNA/LMNB1/MAPK8/OPA1/PLEC/PPP3CC/PPP3R1/PRKCD/PSMA7/PSMC6/PSMD13/PSMD6/PSMD9/PTK2/ROCK1/SATB1/STAT3/STK24/TFDP2/TJP2/TP53BP2/TP73/TRADD/UACA/UBA52/UBC/VIM/YWHAE/YWHAH/YWHAZ	51
R-HSA-2990846	SUMOylation	53/1961	189/11091	0.000257417240717041	0.00444313078964686	0.00338933028257539	AAAS/BRCA1/CBX4/CBX5/CDKN2A/CREBBP/CTBP1/DNMT3A/DNMT3B/EP300/HDAC4/HDAC7/HNRNPC/HNRNPK/MDM2/MRTFA/NCOA2/NCOR2/NFKB2/NPM1/NR1H2/NR3C1/NR4A2/NSMCE1/NUP133/NUP160/NUP205/NUP214/NUP50/NUP62/NUP88/PARP1/PCGF2/PHC2/PHC3/PPARA/RAD21/RARA/RXRA/SAFB/SATB1/SEH1L/SIN3A/SMC3/THRA/TOP1/TOP2A/TP53BP1/TPR/TRIM28/UBE2I/UHRF2/ZNF131	53
R-HSA-6806003	Regulation of TP53 Expression and Degradation	16/1961	37/11091	0.000258713944713615	0.00444313078964686	0.00338933028257539	ATM/CCNG1/CDKN2A/MAPKAP1/MDM2/PPP2CA/PPP2R5C/PRDM1/PRR5/RFFL/RICTOR/SGK1/UBA52/UBC/USP2/USP7	16
R-HSA-9735871	SARS-CoV-1 targets host intracellular signalling and regulatory pathways	9/1961	15/11091	0.000297136056907802	0.00499573969777741	0.00381087405326791	EP300/PSMC6/SMAD3/SMAD4/SP1/UBE2I/YWHAE/YWHAH/YWHAZ	9
R-HSA-450302	activated TAK1 mediates p38 MAPK activation	12/1961	24/11091	0.000297214893412074	0.00499573969777741	0.00381087405326791	IRAK1/MAP2K3/MAP3K7/MAPK14/MAPKAPK2/MAPKAPK3/NOD1/RIPK2/TRAF6/UBA52/UBC/UBE2N	12
R-HSA-2980766	Nuclear Envelope Breakdown	20/1961	52/11091	0.000313830860983135	0.00521950274056162	0.00398156604793008	AAAS/EMD/LMNA/LMNB1/LPIN1/LPIN2/NEK6/NEK9/NUP133/NUP160/NUP205/NUP214/NUP50/NUP62/NUP88/PRKCB/SEH1L/TMPO/TPR/VRK1	20
R-HSA-1368082	RORA activates gene expression	10/1961	18/11091	0.000320315886989206	0.00527186564003068	0.00402150976537983	CHD9/CPT1A/CREBBP/EP300/NCOA2/PPARA/RXRA/SMARCD3/SREBF1/TBL1XR1	10
R-HSA-1839124	FGFR1 mutant receptor activation	14/1961	31/11091	0.000362612601854885	0.00584620317276243	0.00445962866942903	BCR/CNTRL/CPSF6/CUX1/FGFR1/GRB2/LRRFIP1/MYO18A/PIK3CA/PIK3R1/STAT3/STAT5A/STAT5B/TRIM24	14
R-HSA-9680350	Signaling by CSF1 (M-CSF) in myeloid cells	14/1961	31/11091	0.000362612601854885	0.00584620317276243	0.00445962866942903	FYN/GRB2/INPP5D/INPPL1/PIK3CA/PIK3CB/PIK3CD/PIK3R1/PLCG2/SOS1/STAT3/THOC5/UBA52/UBC	14
R-HSA-9607240	FLT3 Signaling	16/1961	38/11091	0.000374191659669369	0.00597194769977376	0.00455554971101996	ABL2/CDKN1B/CSK/FOXO3/FYN/GRB2/PIK3CA/PIK3R1/SLA/SOCS2/SOS1/STAT5A/STAT5B/SYK/UBA52/UBC	16
R-HSA-1483255	PI Metabolism	28/1961	84/11091	0.000382522136562997	0.00603535113165519	0.00460391542021665	ARF1/FIG4/GDE1/INPP4A/INPP5D/INPP5F/INPPL1/MTMR1/MTMR12/MTMR3/PI4KA/PI4KB/PIK3C2B/PIK3CA/PIK3CB/PIK3CD/PIK3R1/PIK3R2/PIK3R5/PIP5K1C/PLEKHA2/PTEN/RUFY1/SBF1/SYNJ1/SYNJ2/TNFAIP8/VAC14	28
R-HSA-416482	G alpha (12/13) signalling events	27/1961	80/11091	0.000385804091327325	0.00603535113165519	0.00460391542021665	ABR/ADRA1D/AKAP13/ARHGEF2/ARHGEF6/ARHGEF7/ECT2/FGD2/GNA13/GNB1/GNB2/GNB5/GNG2/GNG5/KALRN/MCF2L/OBSCN/PLEKHG5/PREX1/RHOC/ROCK1/ROCK2/SOS1/TIAM1/TRIO/VAV1/VAV3	27
R-HSA-9012852	Signaling by NOTCH3	19/1961	49/11091	0.000390130267764386	0.00604319434380127	0.00460989841682375	APH1B/CREBBP/EGF/EP300/IKZF1/KAT2A/KAT2B/MAML3/MIB1/NCSTN/NOTCH1/NOTCH3/PLXND1/PSEN1/RBPJ/TACC3/UBA52/UBC/WWP2	19
R-HSA-350054	Notch-HLH transcription pathway	13/1961	28/11091	0.000421189235377099	0.00646096108636716	0.00492858124176575	CREBBP/HDAC11/HDAC4/HDAC5/HDAC7/KAT2A/KAT2B/MAML3/NCOR2/NOTCH1/NOTCH3/RBPJ/TBL1XR1	13
R-HSA-3928662	EPHB-mediated forward signaling	17/1961	42/11091	0.000433446991151653	0.00658506005788088	0.00502324701284051	ACTB/ACTG1/ARPC1A/ARPC1B/ARPC2/CDC42/CFL1/EPHB6/FYN/KALRN/LIMK1/LIMK2/PAK1/PTK2/ROCK1/ROCK2/TIAM1	17
R-HSA-9734009	Defective Intrinsic Pathway for Apoptosis	12/1961	25/11091	0.000480130903872744	0.00722398557405402	0.00551063523137365	APP/CAPN1/CAPN2/CAPNS1/CDKN2A/FOXO3/GOLGA2/LMNA/LMNB1/PRDX1/SOD2/YWHAE	12
R-HSA-9662360	Sensory processing of sound by inner hair cells of the cochlea	24/1961	69/11091	0.000484647133449194	0.00722398557405402	0.00551063523137365	ACTB/ACTG1/ATP2B1/ATP2B2/CAPZA2/CAPZB/CDH23/CIB2/CTBP2/EPB41L1/EPS8L2/ESPN/ESPNL/EZR/MYH9/MYO15A/MYO1C/RIPOR2/SPTBN1/STX1A/TRIOBP/TWF1/TWF2/WHRN	24
R-HSA-8862803	Deregulated CDK5 triggers multiple neurodegenerative pathways in Alzheimer's disease models	11/1961	22/11091	0.000533081549446561	0.00779878563079229	0.00594910696019798	APP/CAPN1/CAPN2/CAPNS1/FOXO3/GOLGA2/LMNA/LMNB1/PRDX1/SOD2/YWHAE	11
R-HSA-8863678	Neurodegenerative Diseases	11/1961	22/11091	0.000533081549446561	0.00779878563079229	0.00594910696019798	APP/CAPN1/CAPN2/CAPNS1/FOXO3/GOLGA2/LMNA/LMNB1/PRDX1/SOD2/YWHAE	11
R-HSA-170834	Signaling by TGF-beta Receptor Complex	30/1961	94/11091	0.000557230746175075	0.00803376102515671	0.00612835201452661	CCNT1/CGN/EP300/FKBP1A/ITGB1/ITGB5/ITGB6/LTBP3/LTBP4/MYC/NCOR2/NEDD4L/PARP1/PPP1CA/PPP1CB/SKI/SMAD3/SMAD4/SMAD7/SP1/STRAP/TFDP2/TGFB3/TGIF1/UBA52/UBC/USP15/USP9X/XPO1/ZFYVE9	30
R-HSA-9662361	Sensory processing of sound by outer hair cells of the cochlea	20/1961	54/11091	0.000559312476434961	0.00803376102515671	0.00612835201452661	ACTB/ACTG1/ATP2B2/CDH23/CIB2/EPB41L1/EPS8L2/ESPN/ESPNL/EZR/GSN/MYH9/MYO15A/MYO1C/RIPOR2/SPTBN1/TRIOBP/TWF1/TWF2/WHRN	20
R-HSA-2730905	Role of LAT2/NTAL/LAB on calcium mobilization	9/1961	16/11091	0.000572767432246964	0.00815290579234417	0.00621923859575888	FYN/GRB2/LAT2/PIK3CA/PIK3CB/PIK3R1/PIK3R2/SOS1/SYK	9
R-HSA-1489509	DAG and IP3 signaling	17/1961	43/11091	0.000600089114274823	0.00846554286209126	0.0064577259007958	ADCY4/ADCY5/ADCY7/ADCY9/AHCYL1/CALM1/CAMK2D/CAMK2G/CREB1/GRK2/ITPR1/PLCG1/PRKAR1A/PRKAR2B/PRKCD/PRKCE/PRKX	17
R-HSA-9013408	RHOG GTPase cycle	25/1961	74/11091	0.000614771866630155	0.00859592521482871	0.00655718479079206	ARHGAP35/ARHGAP5/ARHGDIB/CDC42/DEPDC1B/DOCK2/DOCK4/EMD/ERBIN/GARRE1/ITGB1/KALRN/LETM1/MCAM/MCF2L/MPP7/PIK3R1/PLD1/PREX1/RAB7A/STX5/TMPO/TRIO/VAV1/VAV3	25
R-HSA-6804757	Regulation of TP53 Degradation	15/1961	36/11091	0.00064874192372336	0.00899110174729898	0.00685863524360915	ATM/CCNG1/CDKN2A/MAPKAP1/MDM2/PPP2CA/PPP2R5C/PRR5/RFFL/RICTOR/SGK1/UBA52/UBC/USP2/USP7	15
R-HSA-9679191	Potential therapeutics for SARS	31/1961	99/11091	0.000654415633505938	0.00899110174729898	0.00685863524360915	AP2S1/ARID4A/ATP1B3/BRD4/CD79B/CUL3/FKBP1A/FKBP4/GATAD2A/GRB2/IFNAR2/IL1R1/IMPDH1/ITGB1/JAK1/KDM1A/MTA2/NFE2L2/NR3C1/PHF21A/PLCG2/RBBP7/ROCK1/ROCK2/SH3KBP1/SOS1/SUDS3/SYK/VAV1/VEGFA/ZBP1	31
R-HSA-1655829	Regulation of cholesterol biosynthesis by SREBP (SREBF)	20/1961	55/11091	0.000734828983447608	0.00985074820830594	0.00751439486909414	ACACA/CHD9/CREBBP/DHCR7/FDFT1/FDPS/INSIG1/MBTPS1/MTF1/NCOA2/NFYC/PPARA/RXRA/SCAP/SEC23A/SEC24C/SMARCD3/SP1/SREBF1/TBL1XR1	20
R-HSA-9013409	RHOJ GTPase cycle	20/1961	55/11091	0.000734828983447608	0.00985074820830594	0.00751439486909414	ARHGAP26/ARHGAP35/ARHGAP5/ARHGEF7/CDC42/DEPDC1B/DOCK8/FMNL3/GIT1/JUP/MPP7/PAK1/PIK3R1/PIK3R2/PREX1/RAB7A/TMPO/TRIO/WIPF2/WWP2	20
R-HSA-9013420	RHOU GTPase cycle	16/1961	40/11091	0.000741923441005321	0.00985074820830594	0.00751439486909414	ARHGAP31/ARHGEF6/ARHGEF7/CDC42/DEPDC1B/GIT1/GRB2/IQGAP1/PAK1/PIK3R1/PIK3R2/PTK2B/SPTBN1/SRGAP2/USP9X/WWP2	16
R-HSA-9664323	FCGR3A-mediated IL10 synthesis	16/1961	40/11091	0.000741923441005321	0.00985074820830594	0.00751439486909414	ADCY4/ADCY5/ADCY7/ADCY9/AHCYL1/CALM1/CD247/CREB1/FYN/ITPR1/PLCG1/PLCG2/PRKAR1A/PRKAR2B/PRKX/SYK	16
